# Comparative 3D genome analysis between neural retina and RPE reveals differential *cis*-regulatory interactions at retinal disease loci

**DOI:** 10.1101/2023.06.20.543842

**Authors:** Eva D’haene, Victor López Soriano, Pedro Manuel Martínez-García, Soraya Kalayanamontri, Alfredo Dueñas Rey, Ana Sousa-Ortega, Silvia Naranjo, Stijn Van de Sompele, Lies Vantomme, Quinten Mahieu, Sarah Vergult, Ana Bastos Neto, José Luis Gómez-Skarmeta, Juan R. Martínez-Morales, Miriam Bauwens, Juan J. Tena, Elfride De Baere

## Abstract

Vision depends on the functional interplay between the photoreceptor cells of the neural retina and the supporting cells of the underlying retinal pigment epithelium (RPE). Most genes involved in inherited retinal diseases (IRD) display highly specific spatiotemporal expression within these interconnected retinal components through the local recruitment of *cis*-regulatory elements (CREs) in 3D nuclear space.

To understand the role of differential chromatin architecture in establishing tissue-specific expression patterns at IRD loci in the human neural retina and the RPE, we mapped genome-wide chromatin interactions by applying *in situ* Hi-C and H3K4me3 HiChIP to human adult post-mortem donor retinas. A comparative 3D genome analysis between neural retina and RPE/choroid revealed that almost 60% of 290 known IRD genes were marked by differential 3D genome structure and/or *cis*-regulatory interactions. One of these genes was *ABCA4*, which is implicated in the most common autosomal recessive IRD. We zoomed in on tissue-specific chromatin interactions at the *ABCA4* locus using high-resolution UMI-4C assays. Upon integration with bulk and single-cell epigenomic datasets and *in vivo* enhancer assays in zebrafish, we revealed tissue-specific CREs interacting with *ABCA4*.

In summary, through extensive comparative 3D genome mapping, based on genome-wide (Hi-C), promoter-centric (HiChIP) and locus-specific (UMI-4C) assays of human neural retina and RPE, we have shown that gene regulation at key IRD loci is likely mediated by tissue-specific chromatin interactions. These findings do not only provide insight into tissue-specific regulatory landscapes of IRD genes, but also delineate the search space for non-coding genomic variation underlying unsolved IRD.
