## Supplementary Tables for "Comparative 3D genome analysis between neural retina and RPE reveals differential *cis*-regulatory interactions at retinal disease loci"

### Sheet: Table S1. CHESS diff regions
Table S1. Regions with differential 3D genome structure in neural retina vs. RPE/choroid from CHESS analysis. Merged differential windows from CHESS analysis with 500 kb and 1 Mb window sizes.
chrom	start_window	end_window
chr1	3900000	4400000
chr1	5200000	5700000
chr1	6500000	7600000
chr1	34800000	35300000
chr1	41800000	42900000
chr1	60000000	60500000
chr1	61200000	62200000
chr1	65300000	65800000
chr1	71700000	72400000
chr1	73600000	74600000
chr1	78900000	80100000
chr1	81000000	81500000
chr1	95200000	97000000
chr1	97300000	98800000
chr1	103700000	105000000
chr1	105500000	106000000
chr1	106700000	107200000
chr1	158600000	159100000
chr1	160400000	160900000
chr1	166400000	166900000
chr1	167600000	168200000
chr1	170200000	171200000
chr1	175600000	176800000
chr1	177400000	177900000
chr1	182900000	183900000
chr1	185100000	185600000
chr1	187200000	187900000
chr1	188000000	189000000
chr1	190000000	191100000
chr1	191400000	193700000
chr1	193800000	194900000
chr1	196200000	196700000
chr1	199900000	200400000
chr1	204400000	205500000
chr1	209900000	210400000
chr1	215600000	217400000
chr1	218300000	219900000
chr1	226000000	227300000
chr1	228300000	229600000
chr1	230300000	230800000
chr1	231500000	232200000
chr1	240300000	241900000
chr2	0	500000
chr2	2700000	3800000
chr2	7300000	7800000
chr2	12300000	12900000
chr2	14100000	15400000
chr2	31800000	32800000
chr2	34900000	36200000
chr2	40000000	41800000
chr2	50500000	51700000
chr2	59900000	60400000
chr2	76800000	77300000
chr2	79900000	81800000
chr2	82800000	83800000
chr2	104300000	104800000
chr2	107200000	107700000
chr2	108800000	109400000
chr2	114400000	115700000
chr2	121800000	122800000
chr2	125100000	126900000
chr2	128900000	129900000
chr2	136300000	137800000
chr2	141400000	146600000
chr2	146700000	147300000
chr2	149600000	151200000
chr2	155900000	157800000
chr2	162400000	162900000
chr2	167600000	168600000
chr2	169600000	170700000
chr2	178600000	180200000
chr2	181200000	182300000
chr2	186000000	186500000
chr2	187000000	187500000
chr2	187600000	189000000
chr2	193100000	196900000
chr2	202900000	204000000
chr2	204500000	205200000
chr2	206000000	206600000
chr2	210900000	212200000
chr2	213700000	214200000
chr2	222000000	222500000
chr2	227100000	227600000
chr2	228700000	230500000
chr3	400000	1600000
chr3	3700000	4200000
chr3	12700000	13300000
chr3	17800000	19300000
chr3	23400000	23900000
chr3	24800000	26300000
chr3	28400000	30200000
chr3	30900000	32000000
chr3	40800000	41400000
chr3	55000000	55500000
chr3	57700000	58200000
chr3	61000000	61500000
chr3	70000000	71700000
chr3	81300000	82800000
chr3	84800000	86800000
chr3	89200000	90300000
chr3	95900000	97400000
chr3	100800000	101800000
chr3	102800000	105200000
chr3	106000000	107000000
chr3	107400000	107900000
chr3	109700000	111600000
chr3	123400000	124600000
chr3	131200000	132300000
chr3	133200000	134400000
chr3	139500000	140000000
chr3	142000000	143000000
chr3	143700000	144200000
chr3	147400000	149100000
chr3	150500000	151000000
chr3	153400000	154000000
chr3	161500000	165000000
chr3	165200000	166200000
chr3	166400000	168400000
chr3	169800000	170400000
chr3	171600000	175100000
chr3	175700000	177000000
chr3	180900000	181500000
chr3	190000000	192100000
chr4	6100000	6600000
chr4	11700000	12200000
chr4	13100000	13600000
chr4	15600000	16100000
chr4	17000000	17500000
chr4	18100000	18600000
chr4	18700000	20000000
chr4	24600000	25100000
chr4	27000000	28900000
chr4	29000000	35700000
chr4	35900000	36900000
chr4	46100000	47100000
chr4	53000000	54000000
chr4	54400000	55000000
chr4	57800000	58800000
chr4	60400000	61600000
chr4	64700000	65900000
chr4	66100000	67400000
chr4	75700000	76700000
chr4	78300000	78800000
chr4	81600000	82100000
chr4	90700000	91200000
chr4	92000000	92500000
chr4	105600000	107800000
chr4	111100000	111600000
chr4	113700000	114200000
chr4	115100000	115600000
chr4	124500000	125200000
chr4	126900000	127500000
chr4	130500000	131500000
chr4	133500000	134500000
chr4	135400000	137000000
chr4	137100000	138500000
chr4	145300000	147700000
chr4	153800000	154300000
chr4	160400000	162600000
chr4	162900000	164600000
chr4	170300000	171300000
chr4	176700000	180000000
chr4	180100000	181100000
chr5	8500000	10000000
chr5	11500000	14000000
chr5	15700000	17000000
chr5	19100000	20500000
chr5	23300000	24300000
chr5	26500000	28600000
chr5	29100000	30800000
chr5	38200000	38700000
chr5	40200000	40700000
chr5	41000000	41500000
chr5	42000000	42500000
chr5	43900000	45800000
chr5	62500000	63800000
chr5	64700000	65400000
chr5	67400000	68300000
chr5	72700000	73200000
chr5	78200000	78800000
chr5	82300000	82900000
chr5	83000000	83500000
chr5	85700000	87300000
chr5	88700000	89300000
chr5	89500000	90100000
chr5	91500000	93600000
chr5	97900000	98800000
chr5	101500000	102700000
chr5	103900000	108400000
chr5	115900000	117400000
chr5	118200000	118800000
chr5	119900000	120400000
chr5	123600000	124700000
chr5	125600000	126200000
chr5	127500000	128000000
chr5	129500000	131100000
chr5	134500000	135500000
chr5	136300000	136800000
chr5	145300000	146000000
chr5	160500000	161000000
chr5	164100000	165100000
chr5	166500000	167700000
chr5	176700000	177200000
chr6	600000	1100000
chr6	8100000	9400000
chr6	10300000	11400000
chr6	18600000	19100000
chr6	22100000	24400000
chr6	29200000	29700000
chr6	44500000	46100000
chr6	47800000	49500000
chr6	51100000	52100000
chr6	55200000	56100000
chr6	64400000	69400000
chr6	70700000	72000000
chr6	74300000	75200000
chr6	75700000	78200000
chr6	79100000	81100000
chr6	83500000	84600000
chr6	92000000	93600000
chr6	95500000	96800000
chr6	98200000	99300000
chr6	100500000	102000000
chr6	102800000	103300000
chr6	103800000	105300000
chr6	107300000	108400000
chr6	112000000	113500000
chr6	117800000	119600000
chr6	136000000	137200000
chr6	139700000	141600000
chr6	142700000	143200000
chr6	143600000	144900000
chr6	145200000	145700000
chr6	154100000	154700000
chr6	155700000	156700000
chr6	157500000	158000000
chr6	162500000	163900000
chr7	8300000	9600000
chr7	17200000	17700000
chr7	18200000	19700000
chr7	38300000	39300000
chr7	44800000	45900000
chr7	65700000	66300000
chr7	68700000	69800000
chr7	71300000	71800000
chr7	79200000	79800000
chr7	84000000	84500000
chr7	104400000	104900000
chr7	106200000	107400000
chr7	114100000	116200000
chr7	118500000	119100000
chr7	122400000	123500000
chr7	128300000	128800000
chr7	133100000	133700000
chr7	135800000	137100000
chr7	147500000	148000000
chr8	12600000	14600000
chr8	16900000	17400000
chr8	33900000	36800000
chr8	51300000	52400000
chr8	53000000	56000000
chr8	61300000	62400000
chr8	63900000	64500000
chr8	64700000	65200000
chr8	77800000	78300000
chr8	78800000	79600000
chr8	88500000	89500000
chr8	91400000	93700000
chr8	103900000	104400000
chr8	106100000	107300000
chr8	113000000	114000000
chr8	114100000	115500000
chr8	115800000	117000000
chr8	121400000	122100000
chr8	126800000	127300000
chr8	127600000	129500000
chr8	138900000	139400000
chr9	6600000	7200000
chr9	15800000	16900000
chr9	23100000	24200000
chr9	25400000	26800000
chr9	31100000	31600000
chr9	73400000	73900000
chr9	77600000	78300000
chr9	101800000	102300000
chr9	108300000	108800000
chr9	116600000	117600000
chr9	118500000	119000000
chr9	124000000	124500000
chr10	8000000	8500000
chr10	14000000	14500000
chr10	16200000	16800000
chr10	17200000	17700000
chr10	18000000	19900000
chr10	33100000	33800000
chr10	35700000	36300000
chr10	51100000	51600000
chr10	53800000	56200000
chr10	60700000	62600000
chr10	64000000	64700000
chr10	66300000	67500000
chr10	68100000	68600000
chr10	75300000	76800000
chr10	78700000	79200000
chr10	80800000	82500000
chr10	82600000	83800000
chr10	85900000	87400000
chr10	94000000	94500000
chr10	103200000	103700000
chr10	104400000	105400000
chr10	113100000	113600000
chr10	115400000	115900000
chr10	119900000	120900000
chr10	121400000	121900000
chr10	122400000	123400000
chr10	126900000	128100000
chr10	128200000	129200000
chr11	4600000	5700000
chr11	22900000	24000000
chr11	25300000	25800000
chr11	28800000	29400000
chr11	39200000	40300000
chr11	40900000	41900000
chr11	63100000	63600000
chr11	80300000	81500000
chr11	84100000	84600000
chr11	85100000	85600000
chr11	88100000	89300000
chr11	90100000	91800000
chr11	101900000	102400000
chr11	103800000	105900000
chr11	109300000	109800000
chr11	114700000	116700000
chr11	117200000	118300000
chr11	121900000	122400000
chr11	122800000	123800000
chr11	126800000	127800000
chr11	131100000	132900000
chr12	4100000	7300000
chr12	13100000	14100000
chr12	15900000	17500000
chr12	18200000	18700000
chr12	18800000	20000000
chr12	20100000	21300000
chr12	22500000	24800000
chr12	26400000	27800000
chr12	28200000	29300000
chr12	29400000	30000000
chr12	37300000	38300000
chr12	38400000	41800000
chr12	42600000	43200000
chr12	44100000	45100000
chr12	45300000	46400000
chr12	46500000	47500000
chr12	47600000	48600000
chr12	57900000	59000000
chr12	66600000	67900000
chr12	70500000	71800000
chr12	71900000	73200000
chr12	77000000	80300000
chr12	80500000	82200000
chr12	82400000	84900000
chr12	88200000	89700000
chr12	94500000	95000000
chr12	112800000	113900000
chr12	118200000	120200000
chr12	125200000	125700000
chr12	128000000	129700000
chr13	19700000	20200000
chr13	24500000	26000000
chr13	28800000	29300000
chr13	35200000	35800000
chr13	48700000	49200000
chr13	54600000	56300000
chr13	58400000	60100000
chr13	60500000	61500000
chr13	61800000	63100000
chr13	64700000	66000000
chr13	67500000	69800000
chr13	74200000	74700000
chr13	75300000	75800000
chr13	77100000	77600000
chr13	78200000	78700000
chr13	80000000	82100000
chr13	82200000	83800000
chr13	86300000	88400000
chr13	92500000	93800000
chr13	97300000	97800000
chr13	101900000	102400000
chr13	102900000	103400000
chr13	106000000	107200000
chr14	25400000	27700000
chr14	32500000	33700000
chr14	35300000	35800000
chr14	41200000	42900000
chr14	44300000	44800000
chr14	51600000	52200000
chr14	69900000	70400000
chr14	74400000	74900000
chr14	75900000	76900000
chr14	77500000	78000000
chr14	78300000	78900000
chr14	82300000	82800000
chr14	84800000	85300000
chr14	85600000	86100000
chr14	96400000	97400000
chr14	98800000	99300000
chr15	26100000	26900000
chr15	47800000	48400000
chr15	49700000	50400000
chr15	55200000	55700000
chr15	58300000	59400000
chr15	75600000	76300000
chr15	85200000	86200000
chr15	92200000	92700000
chr15	95200000	95700000
chr15	96900000	97400000
chr16	6700000	7200000
chr16	13100000	13600000
chr16	70900000	71900000
chr16	89800000	90300000
chr17	6000000	7400000
chr17	9500000	10200000
chr17	14800000	15300000
chr17	19200000	20200000
chr17	28300000	28800000
chr17	32400000	33700000
chr17	54000000	54500000
chr17	67800000	68400000
chr17	73600000	74600000
chr18	13300000	13800000
chr18	44700000	45800000
chr18	52000000	54100000
chr18	65900000	67300000
chr18	69600000	70100000
chr19	2500000	3000000
chr19	8500000	9500000
chr19	17900000	18400000
chr19	19600000	20900000
chr19	29400000	30600000
chr19	32100000	33600000
chr19	34200000	35600000
chr19	42400000	43500000
chr19	47000000	48900000
chr19	50600000	51600000
chr19	52800000	53900000
chr20	11800000	13900000
chr20	16200000	16700000
chr20	18200000	19300000
chr20	20900000	21400000
chr20	55400000	55900000
chr20	60900000	62000000
chr20	62800000	63300000
chrX	5900000	6400000
chrX	6600000	7300000
chrX	21200000	22500000
chrX	32300000	33300000
chrX	34400000	35400000
chrX	35800000	36400000
chrX	38300000	38900000
chrX	44200000	44900000
chrX	45300000	45800000
chrX	48700000	49200000
chrX	63200000	64500000
chrX	76600000	77800000
chrX	78900000	79500000
chrX	84200000	84700000
chrX	95200000	95700000
chrX	96900000	97400000
chrX	105200000	105700000
chrX	113200000	114300000
chrX	127800000	128800000
chrX	139500000	140000000
chrX	148300000	149100000
chr21	21500000	22000000
chr22	44800000	45300000

### Sheet: Table S2. IRD genes diff 3D
Table S2. Association of IRD genes with differential 3D genome structure and interactions. List of known IRD genes with indication of whether they were associated with differential windows or looping in the Hi-C and HiChIP comparative analyses.
ensembl_id	gene_symbol	synonyms	diff_3d_region	diff_hic_loop_ret	diff_hichip_loop_ret	diff_hichip_loop_rpe
ENSG00000198691	ABCA4	ABCR, ARMD2, CORD3, FFM, RP19, STGD, STGD1	FALSE	FALSE	TRUE	FALSE
ENSG00000091262	ABCC6	ARA, EST349056, MLP1, MRP6, PXE, URG7	FALSE	FALSE	FALSE	FALSE
ENSG00000100997	ABHD12	ABHD12A, BEM46L2, C20orf22, dJ965G21.2, DKFZP434P106	FALSE	FALSE	FALSE	FALSE
ENSG00000107897	ACBD5	DKFZp434A2417, KIAA1996	FALSE	FALSE	FALSE	FALSE
ENSG00000100412	ACO2	ACONM	FALSE	FALSE	FALSE	FALSE
ENSG00000168615	ADAM9	CORD9, KIAA0021, MCMP, MDC9, Mltng	FALSE	FALSE	TRUE	FALSE
ENSG00000140873	ADAMTS18	ADAMTS21	FALSE	FALSE	FALSE	FALSE
ENSG00000152990	ADGRA3	FLJ38547, GPR125, PGR21	FALSE	FALSE	FALSE	FALSE
ENSG00000164199	ADGRV1	DKFZp761P0710, FEB4, GPR98, KIAA0686, MASS1, USH2C, VLGR1	FALSE	TRUE	TRUE	FALSE
ENSG00000159346	ADIPOR1	ACDCR1, PAQR1	FALSE	FALSE	TRUE	FALSE
ENSG00000141385	AFG3L2	SCA28, SPAX5	FALSE	FALSE	FALSE	FALSE
ENSG00000084693	AGBL5	CCP5, FLJ21839	FALSE	FALSE	FALSE	FALSE
ENSG00000135541	AHI1	FLJ20069, JBTS3, ORF1	FALSE	FALSE	TRUE	FALSE
ENSG00000106546	AHR	bHLHe76	TRUE	FALSE	FALSE	FALSE
ENSG00000129221	AIPL1	LCA4	TRUE	FALSE	TRUE	FALSE
ENSG00000116127	ALMS1	KIAA0328	FALSE	FALSE	TRUE	FALSE
ENSG00000104880	ARHGEF18	KIAA0521, MGC15913, P114-RhoGEF, p114RhoGEF	FALSE	FALSE	TRUE	FALSE
ENSG00000102931	ARL2BP	BART, BART1, RP66	FALSE	FALSE	FALSE	TRUE
ENSG00000138175	ARL3	ARFL3	FALSE	FALSE	FALSE	FALSE
ENSG00000113966	ARL6	BBS3, RP55	FALSE	FALSE	FALSE	FALSE
ENSG00000254636	ARMS2	ARMD8, LOC387715	TRUE	FALSE	FALSE	FALSE
ENSG00000141337	ARSG	KIAA1001	TRUE	FALSE	TRUE	FALSE
ENSG00000162174	ASRGL1	ALP, ALP1, FLJ22316	FALSE	FALSE	TRUE	FALSE
ENSG00000118217	ATF6	ATF6A	FALSE	FALSE	FALSE	FALSE
ENSG00000163635	ATXN7	ADCAII, OPCA3, SCA7, SGF73	FALSE	TRUE	FALSE	FALSE
ENSG00000214413	BBIP1	bA348N5.3, BBIP10, BBS18, NCRNA00081	FALSE	FALSE	FALSE	FALSE
ENSG00000174483	BBS1	FLJ23590	FALSE	FALSE	FALSE	FALSE
ENSG00000179941	BBS10	C12orf58, FLJ23560	FALSE	FALSE	FALSE	FALSE
ENSG00000181004	BBS12	C4orf24, FLJ35630, FLJ41559	FALSE	FALSE	FALSE	FALSE
ENSG00000125124	BBS2	BBS	FALSE	FALSE	FALSE	FALSE
ENSG00000140463	BBS4		FALSE	FALSE	TRUE	FALSE
ENSG00000163093	BBS5	DKFZp762I194	FALSE	FALSE	FALSE	FALSE
ENSG00000138686	BBS7	BBS2L1, FLJ10715	FALSE	FALSE	FALSE	TRUE
ENSG00000122507	BBS9	B1, PTHB1	FALSE	FALSE	TRUE	FALSE
ENSG00000167995	BEST1	BEST, BMD, RP50, VMD2	FALSE	FALSE	TRUE	FALSE
ENSG00000223953	C1QTNF5	CTRP5, DKFZp586B0621, LORD	FALSE	FALSE	FALSE	FALSE
ENSG00000166278	C2		FALSE	FALSE	FALSE	FALSE
ENSG00000125730	C3	ARMD9, C3a, C3b, CPAMD1	FALSE	FALSE	TRUE	FALSE
ENSG00000167434	CA4	CAIV, Car4, RP17	FALSE	FALSE	FALSE	FALSE
ENSG00000175544	CABP4	CSNB2B	FALSE	FALSE	TRUE	FALSE
ENSG00000102001	CACNA1F	AIED, Cav1.4, CORDX3, CSNB2, CSNB2A, CSNBX2, JM8, JMC8, OA2	FALSE	FALSE	TRUE	FALSE
ENSG00000151062	CACNA2D4		FALSE	FALSE	FALSE	FALSE
ENSG00000149260	CAPN5	ADNIV, HTRA3, nCL-3, VRNI	FALSE	FALSE	FALSE	FALSE
ENSG00000048342	CC2D2A	JBTS9, KIAA1345, MKS6	TRUE	TRUE	TRUE	FALSE
ENSG00000166226	CCT2	Cctb	FALSE	FALSE	FALSE	FALSE
ENSG00000107736	CDH23	CDHR23, DFNB12, USH1D	FALSE	FALSE	TRUE	FALSE
ENSG00000062038	CDH3	CDHP, PCAD	FALSE	FALSE	FALSE	TRUE
ENSG00000148600	CDHR1	CORD15, KIAA1775, PCDH21, RP65	FALSE	FALSE	TRUE	FALSE
ENSG00000110274	CEP164	KIAA1052, NPHP15	TRUE	TRUE	TRUE	FALSE
ENSG00000174007	CEP19	C3orf34, MGC14126	FALSE	FALSE	FALSE	FALSE
ENSG00000126001	CEP250	C-NAP1, CEP2	FALSE	FALSE	FALSE	FALSE
ENSG00000198707	CEP290	3H11Ag, BBS14, CT87, FLJ13615, JBTS5, KIAA0373, LCA10, MKS4, NPHP6, POC3, rd16, SLSN6	FALSE	TRUE	FALSE	FALSE
ENSG00000148019	CEP78	C9orf81, FLJ12643	TRUE	FALSE	FALSE	FALSE
ENSG00000188452	CERKL	RP26	TRUE	FALSE	TRUE	FALSE
ENSG00000160226	CFAP410	A2, C21orf2, LRRC76, YF5	FALSE	FALSE	FALSE	FALSE
ENSG00000156172	CFAP418	BBS21, C8orf37, CORD16, FAP418, FLJ30600, MOT25, RP64	FALSE	FALSE	FALSE	FALSE
ENSG00000243649	CFB	BF, BFD, H2-Bf	FALSE	FALSE	FALSE	FALSE
ENSG00000000971	CFH	ARMD4, ARMS1, FHL1, HF, HF1, HF2, HUS	TRUE	FALSE	FALSE	FALSE
ENSG00000188419	CHM	DXS540, REP-1, TCD	FALSE	FALSE	TRUE	FALSE
ENSG00000136425	CIB2	DFNB48, KIP2, USH1J	FALSE	FALSE	FALSE	FALSE
ENSG00000121940	CLCC1	MCLC	FALSE	FALSE	TRUE	FALSE
ENSG00000188603	CLN3	BTN1, BTS, JNCL	FALSE	FALSE	FALSE	FALSE
ENSG00000163646	CLRN1	RP61, USH3, USH3A	TRUE	FALSE	FALSE	FALSE
ENSG00000103351	CLUAP1	CFAP22, FAP22, FLJ13297, IFT38, KIAA0643	FALSE	FALSE	FALSE	FALSE
ENSG00000198515	CNGA1	CNCG, CNCG1, CNG1, RCNC1, RCNCa, RP49	FALSE	TRUE	TRUE	FALSE
ENSG00000144191	CNGA3	ACHM2, CCNC1, CCNCa, CNCG3, CNG3	FALSE	FALSE	TRUE	FALSE
ENSG00000070729	CNGB1	CNCG2, CNCG3L, CNGB1B, GAR1, GARP, RCNC2, RCNCb, RP45	FALSE	TRUE	TRUE	FALSE
ENSG00000170289	CNGB3	ACHM1, ACHM3, RMCH	FALSE	FALSE	FALSE	FALSE
ENSG00000158158	CNNM4	ACDP4, KIAA1592	FALSE	FALSE	TRUE	FALSE
ENSG00000060718	COL11A1	CO11A1, COLL6, DFNA37, STL2	FALSE	FALSE	FALSE	FALSE
ENSG00000139219	COL2A1	AOM, SEDC, STL1	TRUE	FALSE	FALSE	FALSE
ENSG00000112280	COL9A1		FALSE	FALSE	FALSE	FALSE
ENSG00000134376	CRB1	LCA8, RP12	FALSE	FALSE	TRUE	FALSE
ENSG00000105392	CRX	CORD2, CRD, LCA7, OTX3	TRUE	FALSE	TRUE	FALSE
ENSG00000104218	CSPP1	CSPP, CSPP-L, FLJ22490, JBTS21	FALSE	FALSE	FALSE	FALSE
ENSG00000044115	CTNNA1	CAP102	FALSE	FALSE	TRUE	FALSE
ENSG00000153015	CWC27	NY-CO-10, SDCCAG-10, SDCCAG10	TRUE	FALSE	FALSE	FALSE
ENSG00000145476	CYP4V2	CYP4AH1	FALSE	FALSE	FALSE	FALSE
ENSG00000117682	DHDDS	DS, FLJ13102, hCIT, HDS, RP59	FALSE	FALSE	TRUE	FALSE
ENSG00000140829	DHX38	DDX38, hPrp16, KIAA0224, PRP16, PRPF16	FALSE	FALSE	FALSE	FALSE
ENSG00000198947	DMD	BMD, DXS142, DXS164, DXS206, DXS230, DXS239, DXS268, DXS269, DXS270, DXS272, MRX85	TRUE	TRUE	TRUE	FALSE
ENSG00000156171	DRAM2	MGC54289, PRO180, RP5-1180E21.1, TMEM77, WWFQ154	FALSE	FALSE	FALSE	FALSE
ENSG00000197057	DTHD1	FLJ16686	TRUE	FALSE	FALSE	FALSE
ENSG00000187240	DYNC2H1	DHC1b, DHC2, DNCH2, DYH1B, hdhc11	FALSE	FALSE	TRUE	FALSE
ENSG00000115380	EFEMP1	DHRD, FBLN3, FBNL, MTLV, S1-5	FALSE	FALSE	FALSE	TRUE
ENSG00000066322	ELOVL1	Ssc1	FALSE	FALSE	FALSE	FALSE
ENSG00000118402	ELOVL4	CT118, SCA34, STGD2, STGD3	TRUE	TRUE	TRUE	FALSE
ENSG00000127463	EMC1	KIAA0090	FALSE	FALSE	TRUE	FALSE
ENSG00000225830	ERCC6	ARMD5, CKN2, CSB, RAD26	FALSE	FALSE	FALSE	FALSE
ENSG00000187017	ESPN	DFNB36	FALSE	FALSE	FALSE	FALSE
ENSG00000130713	EXOSC2	hRrp4p, p7, RRP4, Rrp4p	FALSE	FALSE	FALSE	FALSE
ENSG00000188107	EYS	bA166P24.2, bA307F22.3, bA74E24.1, C6orf178, C6orf179, C6orf180, dJ1018A4.2, dJ303F19.1, EGFL10, EGFL11, RP25, SPAM	TRUE	TRUE	TRUE	FALSE
ENSG00000170264	FAM161A	FLJ13305, RP28	FALSE	TRUE	TRUE	FALSE
ENSG00000140092	FBLN5	ARMD3, DANCE, EVEC, UP50	FALSE	FALSE	FALSE	TRUE
ENSG00000138829	FBN2	CCA, DA9	FALSE	FALSE	FALSE	FALSE
ENSG00000162769	FLVCR1	AXPC1, FLVCR, MFSD7B, PCA, SLC49A1	FALSE	FALSE	FALSE	FALSE
ENSG00000186765	FSCN2	RFSN, RP30	FALSE	FALSE	TRUE	FALSE
ENSG00000174804	FZD4	CD344, EVR1	FALSE	FALSE	FALSE	FALSE
ENSG00000156466	GDF6	BMP13, KFS, KFS1, SGM1	FALSE	FALSE	FALSE	FALSE
ENSG00000114349	GNAT1	CSNBAD3	FALSE	FALSE	TRUE	FALSE
ENSG00000134183	GNAT2	ACHM4	FALSE	FALSE	FALSE	FALSE
ENSG00000111664	GNB3		TRUE	TRUE	TRUE	FALSE
ENSG00000090581	GNPTG	C16orf27, c316G12.3, CAB56184, GNPTAG	FALSE	FALSE	TRUE	FALSE
ENSG00000277399	GPR179	CSNB1E, GPR158L1	FALSE	FALSE	FALSE	FALSE
ENSG00000152208	GRID2	GluD2, GluR-delta-2	TRUE	FALSE	FALSE	FALSE
ENSG00000185974	GRK1	GPRK1, RHOK, RK	FALSE	FALSE	TRUE	FALSE
ENSG00000113262	GRM6	CSNB1B, GPRC1F, mGlu6, MGLUR6	FALSE	FALSE	TRUE	FALSE
ENSG00000048545	GUCA1A	C6orf131, COD3, CORD14, dJ139D8.6, GCAP, GCAP1, GUCA, GUCA1	FALSE	TRUE	TRUE	FALSE
ENSG00000112599	GUCA1B	GCAP2, RP48	FALSE	TRUE	TRUE	FALSE
ENSG00000132518	GUCY2D	CORD6, CYGD, GUC1A4, GUC2D, LCA, LCA1, retGC, RETGC-1, ROS-GC1	FALSE	FALSE	TRUE	FALSE
ENSG00000170445	HARS1	HARS, HisRS, USH3B	FALSE	FALSE	TRUE	FALSE
ENSG00000165102	HGSNAT	FLJ32731, HGNAT, TMEM76	FALSE	FALSE	FALSE	FALSE
ENSG00000156515	HK1		FALSE	FALSE	FALSE	FALSE
ENSG00000143341	HMCN1	ARMD1, FBLN6, FIBL-6, FIBL6	FALSE	FALSE	FALSE	FALSE
ENSG00000215612	HMX1	H6, NKX5-3	FALSE	FALSE	TRUE	FALSE
ENSG00000166033	HTRA1	ARMD7, HtrA, IGFBP5-protease, PRSS11	TRUE	FALSE	TRUE	FALSE
ENSG00000166411	IDH3A		FALSE	FALSE	FALSE	FALSE
ENSG00000101365	IDH3B	RP46	FALSE	FALSE	TRUE	FALSE
ENSG00000187535	IFT140	gs114, KIAA0590, WDTC2	FALSE	FALSE	FALSE	FALSE
ENSG00000138002	IFT172	BBS20, NPHP17, osm-1, SLB, wim	FALSE	FALSE	FALSE	FALSE
ENSG00000100360	IFT27	BBS19, FAP156, RABL4, RAYL	FALSE	FALSE	TRUE	FALSE
ENSG00000119650	IFT43	C14orf179, FLJ32173, MGC16028	TRUE	FALSE	TRUE	FALSE
ENSG00000122970	IFT81	CDV-1R, CDV1, MGC4027	FALSE	FALSE	FALSE	FALSE
ENSG00000032742	IFT88	D13S1056E, hTg737, MGC26259, Tg737, TTC10	FALSE	FALSE	FALSE	FALSE
ENSG00000106348	IMPDH1	LCA11, RP10, sWSS2608	TRUE	FALSE	TRUE	FALSE
ENSG00000112706	IMPG1	GP147, IPM150, SPACR	TRUE	TRUE	TRUE	FALSE
ENSG00000081148	IMPG2	IPM200, RP56, SPACRCAN	TRUE	TRUE	FALSE	FALSE
ENSG00000148384	INPP5E	CORS1, JBTS1, pharbin, PPI5PIV	FALSE	FALSE	FALSE	FALSE
ENSG00000119509	INVS	NPHP2	FALSE	FALSE	FALSE	FALSE
ENSG00000173226	IQCB1	KIAA0036, NPHP5, SLSN5	FALSE	FALSE	FALSE	TRUE
ENSG00000136156	ITM2B	BRI, BRI2, BRICD2B, E25B, E3-16	FALSE	FALSE	FALSE	FALSE
ENSG00000101384	JAG1	AGS, AHD, AWS, CD339, HJ1, JAGL1	FALSE	TRUE	TRUE	FALSE
ENSG00000115474	KCNJ13	Kir1.4, Kir7.1, LCA16	FALSE	FALSE	FALSE	FALSE
ENSG00000168263	KCNV2	Kv8.2	FALSE	FALSE	TRUE	FALSE
ENSG00000122778	KIAA1549		FALSE	TRUE	TRUE	FALSE
ENSG00000138160	KIF11	Eg5, HKSP, KNSL1, TRIP5	FALSE	FALSE	FALSE	FALSE
ENSG00000101350	KIF3B	FLA8, KIAA0359, KLP-11	FALSE	FALSE	FALSE	FALSE
ENSG00000088970	KIZ	C20orf19, HT013, NCRNA00153, PLK1S1	TRUE	TRUE	FALSE	FALSE
ENSG00000122550	KLHL7	KLHL6, RP42, SBBI26	FALSE	FALSE	TRUE	FALSE
ENSG00000101680	LAMA1	LAMA	FALSE	FALSE	FALSE	FALSE
ENSG00000172037	LAMB2	LAMS, NPHS5	FALSE	FALSE	TRUE	FALSE
ENSG00000135338	LCA5	C6orf152	TRUE	TRUE	TRUE	FALSE
ENSG00000121207	LRAT	LCA14	FALSE	FALSE	FALSE	TRUE
ENSG00000183423	LRIT3	CSNB1F, FIGLER4, FLJ44691	FALSE	FALSE	TRUE	FALSE
ENSG00000162337	LRP5	BMND1, EVR1, EVR4, HBM, LR3, LRP7, OPPG, OPS, OPTA1, VBCH2	FALSE	FALSE	FALSE	FALSE
ENSG00000163818	LZTFL1	BBS17	FALSE	FALSE	TRUE	FALSE
ENSG00000111837	MAK	dJ417M14.2, RP62	TRUE	FALSE	TRUE	FALSE
ENSG00000114738	MAPKAPK3	3pK, MAPKAP3, MK-3, MK3	FALSE	FALSE	FALSE	FALSE
ENSG00000153208	MERTK	c-Eyk, mer, RP38, Tyro12	FALSE	FALSE	FALSE	FALSE
ENSG00000116688	MFN2	CMT2A2, CPRP1, KIAA0214, MARF	FALSE	TRUE	FALSE	FALSE
ENSG00000235718	MFRP	C1QTNF5, FLJ30570, NNO2, rd6	FALSE	FALSE	FALSE	FALSE
ENSG00000164073	MFSD8	CLN7, MGC33302	FALSE	FALSE	FALSE	FALSE
ENSG00000207935	MIR204	hsa-mir-204, MIRN204	FALSE	FALSE	FALSE	FALSE
ENSG00000125863	MKKS	BBS6	FALSE	FALSE	TRUE	FALSE
ENSG00000011143	MKS1	BBS13, FLJ20345, MKS, POC12	FALSE	FALSE	FALSE	FALSE
ENSG00000130921	MTRFR	C12orf65, COXPD7, FLJ38663, SPG55	FALSE	FALSE	TRUE	FALSE
ENSG00000138823	MTTP	ABL, MTP	FALSE	FALSE	TRUE	FALSE
ENSG00000110921	MVK	LRBP, MK	FALSE	FALSE	TRUE	FALSE
ENSG00000137474	MYO7A	DFNA11, DFNB2, NSRD2, USH1B	FALSE	FALSE	TRUE	FALSE
ENSG00000151779	NBAS	NAG	TRUE	FALSE	FALSE	FALSE
ENSG00000124479	NDP	EVR2, norrin	FALSE	FALSE	FALSE	FALSE
ENSG00000117650	NEK2	NEK2A, NLK1, PPP1R111, RP67	FALSE	FALSE	TRUE	FALSE
ENSG00000162992	NEUROD1	BETA2, BHF-1, bHLHa3, MODY6, NEUROD	TRUE	FALSE	FALSE	FALSE
ENSG00000173614	NMNAT1	LCA9, NMNAT, PNAT1	FALSE	FALSE	TRUE	FALSE
ENSG00000144061	NPHP1	JBTS4, NPH1, SLSN1	FALSE	FALSE	TRUE	FALSE
ENSG00000113971	NPHP3	CFAP31, FLJ30691, FLJ36696, KIAA2000, MKS7, NPH3, SLSN3	FALSE	FALSE	FALSE	FALSE
ENSG00000131697	NPHP4	KIAA0673, POC10, SLSN4	FALSE	FALSE	TRUE	FALSE
ENSG00000278570	NR2E3	PNR, rd7, RP37	FALSE	TRUE	TRUE	FALSE
ENSG00000175745	NR2F1	COUP-TFI, COUPTF1, EAR-3, ERBAL3, SVP44, TCFCOUP1, TFCOUP1	TRUE	FALSE	FALSE	FALSE
ENSG00000129535	NRL	D14S46E, NRL-MAF, RP27	FALSE	FALSE	TRUE	FALSE
ENSG00000188937	NYX	CLRP, CSNB1, CSNB1A, CSNB4	FALSE	FALSE	FALSE	FALSE
ENSG00000065154	OAT	HOGA	FALSE	FALSE	FALSE	FALSE
ENSG00000046651	OFD1	71-7A, CXorf5, JBTS10, RP23	FALSE	FALSE	TRUE	FALSE
ENSG00000198836	OPA1	FLJ12460, KIAA0567, MGM1, NPG, NTG	FALSE	FALSE	FALSE	TRUE
ENSG00000125741	OPA3	FLJ22187, MGA3	FALSE	FALSE	FALSE	FALSE
ENSG00000102076	OPN1LW	CBBM, CBP, COD5, RCP	FALSE	FALSE	TRUE	FALSE
ENSG00000268221	OPN1MW	CBBM, CBD, COD5, GCP, OPN1MW1	FALSE	FALSE	FALSE	FALSE
ENSG00000128617	OPN1SW	BCP, BOP, CBT	TRUE	FALSE	FALSE	FALSE
ENSG00000165588	OTX2		FALSE	TRUE	TRUE	FALSE
ENSG00000125779	PANK2	C20orf48, FLJ11729, HARP, HSS, NBIA1, PKAN	FALSE	FALSE	TRUE	FALSE
ENSG00000075891	PAX2		FALSE	FALSE	FALSE	FALSE
ENSG00000179270	PCARE	C2orf71, FLJ34931, RP54	FALSE	TRUE	TRUE	FALSE
ENSG00000150275	PCDH15	CDHR15, DFNB23, USH1F	TRUE	TRUE	TRUE	FALSE
ENSG00000161217	PCYT1A	CCTalpha, CT, CTPCT, PCYT1	FALSE	FALSE	FALSE	FALSE
ENSG00000132915	PDE6A	PDEA, RP43	FALSE	FALSE	FALSE	FALSE
ENSG00000133256	PDE6B	CSNB3, CSNBAD2, PDEB, rd1, RP40	FALSE	FALSE	TRUE	FALSE
ENSG00000095464	PDE6C	ACHM5, COD4, PDEA2	FALSE	FALSE	FALSE	FALSE
ENSG00000185527	PDE6G	PDEG, RP57	FALSE	FALSE	TRUE	FALSE
ENSG00000139053	PDE6H		FALSE	FALSE	FALSE	FALSE
ENSG00000186862	PDZD7	bA108L7.8, DFNB57, FLJ23209, PDZK7	FALSE	FALSE	TRUE	FALSE
ENSG00000127980	PEX1	ZWS, ZWS1	FALSE	FALSE	FALSE	TRUE
ENSG00000164751	PEX2	PAF-1, PMP35, PXMP3, RNF72, ZWS3	FALSE	FALSE	FALSE	FALSE
ENSG00000124587	PEX6	PAF-2, PXAAA1	FALSE	FALSE	FALSE	FALSE
ENSG00000112357	PEX7	PTS2R, RD	TRUE	FALSE	FALSE	FALSE
ENSG00000102144	PGK1		FALSE	FALSE	FALSE	FALSE
ENSG00000107537	PHYH	PAHX, PHYH1, RD	FALSE	FALSE	TRUE	FALSE
ENSG00000091622	PITPNM3	ACKR6, CORD5, NIR1, RDGBA3	TRUE	FALSE	TRUE	FALSE
ENSG00000127472	PLA2G5		FALSE	FALSE	TRUE	FALSE
ENSG00000142731	PLK4	Sak, STK18	FALSE	FALSE	FALSE	FALSE
ENSG00000032444	PNPLA6	iPLA2delta, NTE, SPG39, sws	FALSE	FALSE	TRUE	FALSE
ENSG00000139323	POC1B	FLJ14923, TUWD12, WDR51B	TRUE	FALSE	FALSE	FALSE
ENSG00000152359	POC5	C5orf37, FLJ35779, hPOC5, MGC120442, MGC120443, MGC120444	FALSE	FALSE	FALSE	FALSE
ENSG00000085998	POMGNT1	FLJ20277, LGMD2O, MEB, MGAT1.2	FALSE	FALSE	FALSE	FALSE
ENSG00000214140	PRCD	RP36	FALSE	FALSE	TRUE	FALSE
ENSG00000112238	PRDM13	PFM10	FALSE	FALSE	FALSE	FALSE
ENSG00000007062	PROM1	AC133, CD133, CORD12, MCDR2, PROML1, RP41, STGD4	TRUE	TRUE	TRUE	FALSE
ENSG00000117360	PRPF3	hPrp3, Prp3, RP18, SNRNP90	FALSE	FALSE	FALSE	FALSE
ENSG00000105618	PRPF31	hPrp31, NY-BR-99, PRP31, RP11, SNRNP61	FALSE	FALSE	FALSE	FALSE
ENSG00000136875	PRPF4	HPRP4, HPRP4P, PRP4, Prp4p, SNRNP60	FALSE	FALSE	FALSE	FALSE
ENSG00000101161	PRPF6	ANT-1, bB152O15.1, C20orf14, hPrp6, Prp6, RP60, SNRNP102, TOM, U5-102K	FALSE	FALSE	FALSE	FALSE
ENSG00000174231	PRPF8	hPrp8, Prp8, PRPC8, RP13, SNRNP220	FALSE	TRUE	FALSE	FALSE
ENSG00000112619	PRPH2	CACD2, rd2, RDS, RP7, TSPAN22	FALSE	TRUE	TRUE	FALSE
ENSG00000147224	PRPS1	CMTX5, DFN2, DFNX1	FALSE	FALSE	FALSE	FALSE
ENSG00000157869	RAB28		TRUE	FALSE	TRUE	FALSE
ENSG00000173976	RAX2	ARMD6, CORD11, MGC15631, RAXL1	FALSE	TRUE	TRUE	FALSE
ENSG00000139687	RB1	OSRC, PPP1R130, RB	FALSE	FALSE	FALSE	FALSE
ENSG00000265203	RBP3	D10S64, D10S65, D10S66, RP66	FALSE	FALSE	TRUE	FALSE
ENSG00000138207	RBP4		FALSE	FALSE	FALSE	FALSE
ENSG00000136144	RCBTB1	CLLD7, CLLL7, FLJ10716	FALSE	FALSE	TRUE	FALSE
ENSG00000198570	RD3	C1orf36, LCA12	FALSE	TRUE	TRUE	FALSE
ENSG00000072042	RDH11	ARSDR1, MDT1, SDR7C1	FALSE	FALSE	FALSE	FALSE
ENSG00000139988	RDH12	FLJ30273, LCA13, RP53, SDR7C2	FALSE	FALSE	TRUE	FALSE
ENSG00000135437	RDH5	HSD17B9, RDH1, SDR9C5	FALSE	FALSE	FALSE	FALSE
ENSG00000115255	REEP6	C19orf32, DP1L1, FLJ25383, Yip2f	FALSE	FALSE	TRUE	FALSE
ENSG00000148604	RGR	RP44	FALSE	FALSE	TRUE	FALSE
ENSG00000108370	RGS9	MGC111763, MGC26458, PERRS, RGS9L	FALSE	FALSE	TRUE	FALSE
ENSG00000186326	RGS9BP	FLJ45744, PERRS, R9AP	TRUE	FALSE	TRUE	FALSE
ENSG00000163914	RHO	CSNBAD1, OPN2, RP4	FALSE	FALSE	TRUE	FALSE
ENSG00000079841	RIMS1	CORD7, KIAA0340, RAB3IP2, RIM, RIM1	TRUE	FALSE	FALSE	FALSE
ENSG00000176406	RIMS2	KIAA0751, OBOE, RAB3IP3, RIM2	TRUE	FALSE	FALSE	FALSE
ENSG00000140522	RLBP1	CRALBP	FALSE	FALSE	FALSE	FALSE
ENSG00000149489	ROM1	ROM, TSPAN23	FALSE	FALSE	FALSE	FALSE
ENSG00000104237	RP1	DCDC4A, ORP1	TRUE	FALSE	TRUE	FALSE
ENSG00000183638	RP1L1	DCDC4B	FALSE	TRUE	TRUE	FALSE
ENSG00000102218	RP2	NM23-H10, NME10, TBCCD2	FALSE	FALSE	TRUE	FALSE
ENSG00000164610	RP9	PAP-1	FALSE	FALSE	FALSE	FALSE
ENSG00000116745	RPE65	BCO3, LCA2, rd12, RP20	FALSE	FALSE	FALSE	FALSE
ENSG00000156313	RPGR	COD1, CORDX1, CRD, RP15, RP3	TRUE	TRUE	TRUE	FALSE
ENSG00000092200	RPGRIP1	CORD13, LCA6, RGI1, RPGRIP	FALSE	FALSE	FALSE	FALSE
ENSG00000103494	RPGRIP1L	CORS3, FTM, JBTS7, KIAA1005, MKS5, NPHP8, PPP1R134	FALSE	FALSE	TRUE	FALSE
ENSG00000102104	RS1	RS, XLRS1	FALSE	FALSE	TRUE	FALSE
ENSG00000130347	RTN4IP1	NIMP	FALSE	FALSE	FALSE	FALSE
ENSG00000130561	SAG	ARRESTIN, RP47	FALSE	FALSE	TRUE	FALSE
ENSG00000187634	SAMD11	MGC45873	FALSE	FALSE	TRUE	FALSE
ENSG00000187033	SAMD7	DKFZp686E1583	TRUE	TRUE	TRUE	FALSE
ENSG00000140386	SCAPER	Zfp291, ZNF291	FALSE	TRUE	FALSE	FALSE
ENSG00000151466	SCLT1	FLJ30655, hCAP-1A	FALSE	FALSE	FALSE	FALSE
ENSG00000054282	SDCCAG8	BBS16, CCCAP, NPHP10, NY-CO-8, SLSN7	FALSE	FALSE	FALSE	FALSE
ENSG00000196189	SEMA4A	CORD10, FLJ12287, SEMAB, SemB	FALSE	FALSE	TRUE	FALSE
ENSG00000087365	SF3B2	Cus1, SAP145, SF3b1, SF3b145	FALSE	FALSE	TRUE	FALSE
ENSG00000074621	SLC24A1	CSNB1D, HsT17412, KIAA0702, NCKX, NCKX1, RODX	FALSE	TRUE	TRUE	FALSE
ENSG00000164209	SLC25A46		FALSE	FALSE	FALSE	FALSE
ENSG00000131389	SLC6A6	TAUT	FALSE	FALSE	TRUE	FALSE
ENSG00000013293	SLC7A14	KIAA1613, PPP1R142	FALSE	FALSE	FALSE	FALSE
ENSG00000144028	SNRNP200	ASCC3L1, BRR2, HELIC2, KIAA0788, RP33, U5-200KD	FALSE	FALSE	TRUE	FALSE
ENSG00000042317	SPATA7	HSD3, LCA3	FALSE	FALSE	FALSE	FALSE
ENSG00000072080	SPP2	SPP24	FALSE	FALSE	FALSE	FALSE
ENSG00000187079	TEAD1	AA, TCF13, TEF-1	FALSE	FALSE	FALSE	FALSE
ENSG00000126953	TIMM8A	DDP, DFN1, MTS	FALSE	FALSE	FALSE	FALSE
ENSG00000100234	TIMP3	SFD	FALSE	FALSE	FALSE	TRUE
ENSG00000164342	TLR3	CD283	FALSE	FALSE	FALSE	FALSE
ENSG00000136869	TLR4	ARMD10, CD284, hToll, TLR-4	FALSE	FALSE	FALSE	FALSE
ENSG00000171202	TMEM126A	DKFZp586C1924, OPA7	FALSE	FALSE	TRUE	FALSE
ENSG00000187049	TMEM216	CORS2, HSPC244, JBTS2, MGC13379, MKS2	FALSE	FALSE	TRUE	FALSE
ENSG00000155755	TMEM237	ALS2CR4, JBTS14	FALSE	TRUE	TRUE	FALSE
ENSG00000197579	TOPORS	LUN, RP31, TP53BPL	FALSE	FALSE	FALSE	FALSE
ENSG00000213689	TREX1	AGS1, DRN3	FALSE	FALSE	FALSE	FALSE
ENSG00000119401	TRIM32	BBS11, HT2A, LGMD2H, TATIP	TRUE	FALSE	FALSE	FALSE
ENSG00000072756	TRNT1	CCA1, CGI-47, MtCCA	FALSE	FALSE	FALSE	FALSE
ENSG00000134160	TRPM1		FALSE	FALSE	FALSE	FALSE
ENSG00000106025	TSPAN12	NET-2, TM4SF12	FALSE	FALSE	FALSE	FALSE
ENSG00000165533	TTC8	BBS8, RP51	FALSE	FALSE	TRUE	FALSE
ENSG00000119685	TTLL5	KIAA0998	TRUE	FALSE	FALSE	FALSE
ENSG00000137561	TTPA	AVED	FALSE	FALSE	TRUE	FALSE
ENSG00000166402	TUB	rd5	FALSE	FALSE	TRUE	FALSE
ENSG00000137822	TUBGCP4	76P, FLJ14797	FALSE	FALSE	FALSE	FALSE
ENSG00000128159	TUBGCP6	DJ402G11.6, GCP6, KIAA1669	FALSE	FALSE	FALSE	FALSE
ENSG00000112041	TULP1	LCA15, RP14, TUBL1	FALSE	FALSE	TRUE	FALSE
ENSG00000109103	UNC119	HRG4, POC7, POC7A	TRUE	TRUE	TRUE	FALSE
ENSG00000006611	USH1C	AIE-75, DFNB18, harmonin, NY-CO-37, NY-CO-38, PDZ-73, PDZ73, PDZD7C	FALSE	FALSE	FALSE	FALSE
ENSG00000182040	USH1G	ANKS4A, FLJ33924, Sans	FALSE	FALSE	FALSE	FALSE
ENSG00000042781	USH2A	RP39, USH2	TRUE	FALSE	TRUE	FALSE
ENSG00000038427	VCAN	CSPG2, PG-M	TRUE	FALSE	FALSE	FALSE
ENSG00000143951	WDPCP	BBS15, C2orf86, CPLANE5, fritz, hFrtz	FALSE	FALSE	FALSE	FALSE
ENSG00000157796	WDR19	DYF-2, FAP66, FLJ23127, IFT144, KIAA1638, NPHP13, ORF26, Oseg6, Pwdmp	FALSE	FALSE	FALSE	FALSE
ENSG00000109501	WFS1	DFNA14, DFNA38, DFNA6, DIDMOAD, WFS	TRUE	FALSE	FALSE	FALSE
ENSG00000095397	WHRN	CIP98, DFNB31, PDZD7B, USH2D	FALSE	FALSE	FALSE	FALSE
ENSG00000175213	ZNF408	FLJ12827	FALSE	FALSE	FALSE	FALSE
ENSG00000102935	ZNF423	Ebfaz, hOAZ, JBTS19, KIAA0760, NPHP14, OAZ, Zfp104	FALSE	FALSE	TRUE	FALSE
ENSG00000163795	ZNF513	FLJ32203, RP58, Zfp513	FALSE	FALSE	TRUE	FALSE

### Sheet: Table S3. ABCA4 IRs
Table S3. Overview of interacting regions within the ABCA4 locus identified through UMI-4C. Characterization of interacting regions (IR1-12) in neural retina and RPE/choroid, including: location relative to ABCA4, genomic coordinates (hg38); chromatin accessibility coordinates (hg38) contained within the IR; histone marks (Cherry et al.); retinal transcription factor (TF) binding (Cherry et al.);…
Neural Retina
Interacting regions (IR)	Relative ABCA4 location	Interaction coordinates	Chromatin accessibility	Histone mark	ChIP-seq (OTX2, NRL, CRX, RORB, MEFD)	Photoreceptor motifs (ChIP-seq)	Other photoreceptor motifs	cCREs	scATAC-seq peak
IR1	Upstream TSS	chr1:94,231,502-94,243,136	chr1:94,237,380-94,237,979	H3K27ac, H3K4me2	NRL, OTX2	/	/		Mature Horizontal Cells, AC HC GC Precursors, Developing Ganglion Cells, Early Progenitor Cells, Developing Amacrine Cells, Ganglion Precursor Cells, Amacrine Precursor Cells, Cone Precursor Cells, Developing Cone Cells, Developing Horizontal Cells, Late Retinal Progenitor Cells, Mature Amacrine Cells, Mature Cone Cells, Mature Ganglion Cells, Mature Muller Cells, Mature Rod Cells, Photoreceptor …
IR2	Upstream TSS	chr1:94,201,148-94,208,229	chr1:94,203,979-94,204,578	H3K4me2	OTX2	MEF2D	/		/
IR3	Upstream TSS	chr1:94,181,417-94,186,981	chr1:94,183,085-94,183,684	H3K27ac, H3K4me2	CRX, NRL, OTX2, RORB, MEF2D	NRL	NR2E3,MEIS1	cCRE1	Mature Cone Cells, Mature Rod Cells
IR4	Upstream TSS	chr1:94,158,146-94,163,710	chr1:94,160,737-94,161,336	H3K27ac, H3K4me2	CRX, NRL, OTX2, RORB, MEF2D	OTX2,CRX, MEF2D,RORB	RXRG, MEIS1, MEIS2	cCRE2	Cone Precursor Cells, Developing Cone Cells, Mature Cone Cells, Mature Horizontal Cells, Mature Rod Cells, Photoreceptor Bipolar Precursor Cells, AC HC GC Precursors, Mature Muller Cells
IR5	Upstream TSS	chr1:94,141,957-94,150,051	chr1:94,144,814-94,145,413	H3K4me2	CRX, NRL, OTX2, RORB, MEF2D	OTX2,CRX,RORB,NRL	NEUROD1,SMAD2	cCRE3	Mature Rod Cells ,Mature Cone Cells
Promoter Region	Promoter	chr1:94,115,363-94,124,569	chr1:94,120,184-94,122,683	H3K27ac, H3K4me2	CRX, NRL, OTX2, RORB, MEF2D	OTX2,CRX	ARID3B	Promoter	AC HC GC Precursors, Developing Cone Cells, Mature Cone Cells, Mature Muller Cells, Mature Rod Cells ,Photoreceptor Bipolar Precursor Cells, Cone Precursor Cells
IR6	Intron 4	chr1:94,103,003-94,112,108	chr1:94,106,802-94,107,063	/	/	/	NR1D1		/
IR7	Intron 5	chr1:94,093,391-94,100,978	chr1:94,098,860-94,099,459	H3K27ac, H3K4me2	CRX, NRL, OTX2, RORB, MEF2D	OTX2,CRX	NEUROD1	cCRE4	Mature Cone Cells ,Mature Rod Cells
IR8	Intron 6	chr1:94,093,391-94,100,978	chr1:94,095,199-94,095,656	H3K27ac	/	/	NEUROD1		Mature Muller Cells
IR9	Intron 6	chr1:94,082,767-94,089,342	chr1:94,086,799-94,087,398	H3K4me2	CRX, NRL, OTX2, RORB, MEF2D	OTX2,CRX,RORB	MEIS2,MEIS1	cCRE5	Mature Rod Cells
IR10	Intron 8	chr1:94,078,719-94,083,272	chr1:94,079,456-94,080,055	H3K27ac	/	RORB	ARID3B, NR1D1		Early Progenitor Cells, Late Retinal Progenitor Cells, Mature Muller Cells, Mature Horizontal Cells
IR11	Intron 11	chr1:94,062,531-94,073,659	chr1:94,064,151-94,064,750	H3K27ac	CRX, OTX2	/	RXRG, NEUROD1, NR1D1, MEIS2	cCRE6	Mature Cone Cells
IR12	Intron 18	chr1:94,047,669-94,054,028	/	/	/	/	NEUROD1	cCRE-RPE	/
RPE/choroid
Interacting regions (IR)	Relative ABCA4 location	Interaction coordinates	Chromatin accessibility	Histone mark	TFs expressed in the RPE (sequence motifs)	cCREs
IR1	Upstream TSS	chr1:94,231,502-94,243,136	chr1:94,237,517-94,237,791	H3K27ac	KLF9, KLF4
IR2	Upstream TSS	chr1:94,201,148-94,208,229	chr1:94,204,147-94,205,084	/	/
IR3	Upstream TSS	chr1:94,181,417-94,186,981	chr1:94,183,267-94,183,513	H3K27ac	/	cCRE1
IR4	Upstream TSS	chr1:94,158,146-94,163,710	chr1:94,160,851-94,161,199	H3K27ac	CRX, OTX2,TEAD1,STAT5B	cCRE2
IR5	Upstream TSS	chr1:94,141,957-94,150,051	chr1:94,144,814-94,145,285	H3K27ac	OTX2, CRX, TEAD1, TEAD3, SMAD2	cCRE3
Promoter Region	Promoter	chr1:94,115,363-94,124,569	chr1:94,120,184-94,122,684	H3K27ac	CRX,OTX2,TEAD1	Promoter
IR6	Intron 4	chr1:94,103,003-94,112,108	chr1:94,103,523-94,104,275	/	TEAD1,TEAD3
IR7	Intron 5	chr1:94,093,391-94,100,978	chr1:94,098,860-94,099,459	/	/	cCRE4
IR8	Intron 6	chr1:94,093,391-94,100,978	chr1:94,095,168-94,095,616	/	KLF9
IR9	Intron 6	chr1:94,082,767-94,089,342	chr1:94,086,999-94,087,170	/	CRX, OTX2, KLF4	cCRE5
IR10	Intron 8	chr1:94,078,719-94,083,272	chr1:94,079,410-94,080,180	/	/
IR11	Intron 11	chr1:94,062,531-94,073,659	chr1:94,064,270-94,064,715	H3K27ac	LHX2	cCRE6
IR12	Intron 18	chr1:94,047,669-94,054,028	chr1:94,048,392-94,048,779	H3K27ac	STAT5A, STAT5B, SMAD2	cCRE-RPE

### Sheet: Table S4. zebrafish enh assays
Table S4. Overview of elements tested in zebrafish enhancer assays using stable transgenic lines.
Element name	coordinates (hg38)
cCRE2	chr1:94160599-94161481
cCRE3	chr1:94144584-94147804
Prom.	chr1:94119583-94122781
cCRE4	chr1:94098433-94099679
cCRE5	chr1:94086288-94087920
cCRE6	chr1:94063915-94065040
Cherry1	chr1:93979430-93980927
Cherry2	chr1:93975924-93977721

### Sheet: Table S5. synth construct assay
Table S5. Readout of the transient enhancer assays for the synthetic ABCA4 cCRE construct (cCRE1-cCRE5). Overview of zebrafish counts at 1-4 days post-fertilization (dpf).
					tissue-specific GFP expression pattern
#dpf	Total	Dead	Deformed	GFP+	Pineal gland	Forebrain	Retina	Lens	Heart	Nosepit
1dpf	111	2	12	57	52	16	0	0	0	1
2dpf	97	0	0	82	82	27	54	9	18	3
3dpf	97	0	0	82	82	0	75	58	25	0
4dpf	97	0	0	82	82	0	75	0	8	0

### Sheet: Table S6. donor info
Table S6. Post-mortem human donor information. Overview of retinal donors including the cause of death and age.
Donor #	Sex	Age range	Hi-C ret.	Hi-C RPE	HiChIP ret.	HiChIP RPE	UMI-4C
Donor 1	Female	50-55					X
Donor 2	Male	75-80					X
Donor 3	Male	70-75					X
Donor 4	Female	75-80	X (2)	X			X
Donor 5	Female	45-50	X	X		X	X
Donor 6	Female	70-75			X (2)
Donor 7	Male	80-85	X	X (2)
Donor 8	Female	60-65				X
X (2): two eyes from same donor

### Sheet: Table S7. primers
Table S7. Primer sequences used for UMI-4C interaction profiling and cCRE cloning for transgenic enhancer assays.
UMI-4C primers
Viewpoint	upstream (US) primer	downstream (DS) primer
Promoter	GTGCCTTTTCCATCACAGCA	CCAAGCAGCCACTACTAGTC
IR1	GCTAATGGCCAGATGAGCAGCTA	CATTTCTTATGAGACACTTCTGTG
IR4	ATTTCTCACGTGGATTGCT	CCTGATTATGAGCAGAAGCTAAG
IR5	GTGCTTAGGGCGTCTGTGAG	GACAGTGTCTGAGGGCTTGGA
IR9	GGCACCAGAAGACTAGATGTG	CTAGATGTGTCCTGCTTCGGTTG
IR11	TTGTTTCTCACACCTTGAGTCT	ATCTCAACAGTCCATGGTGGT
primers cCRE cloning
Name	Forward primer	Reverse primer
cCRE2	TTTCACCTAAATTTCTGAAGG	TTTTTCATTCTAGTTGCAAGG
cCRE3	GATTCTGCTATTCATTTTTCG	TGGAAATATCAGCCAATACC
Prom.	GCTCATTGAAAGAGTTCAGG	CTCACTAAGCTTCACGTTCC
cCRE4	TCTAGAACAAAGGGTTGAGC	ACGGTACTCAGTGTCTGTCC
cCRE5	TCATCGATGTCCAACTAAGG	AGCTTCCTCCTAAAGTAGCC
cCRE6	TTTGAATATGATGGTTGTCC	TGGCAGGAAGAACTCTAGG
Cherry1	AAACTCAGATCACGAAATGG	AGGACTCAGGATAGCAGAGC
Cherry2	CTTGGAGCTGAGTTTTTAGC	AGAACAGGGACATACTGTGG
